# Who infects Whom? - Reconstructing infection chains of *Mycobacterium avium* ssp. *paratuberculosis* in an endemically infected dairy herd by use of genomic data

**DOI:** 10.1101/2021.02.03.429502

**Authors:** Annette Nigsch, Suelee Robbe-Austerman, Tod P. Stuber, Paulina D. Pavinski Bitar, Yrjö Gröhn, Ynte H. Schukken

## Abstract

Recent evidence of circulation of multiple strains within herds and mixed infections of cows marks the beginning of a rethink of our knowledge on *Mycobacterium avium* ssp. *paratuberculosis* (MAP) epidemiology. Strain typing opens new ways to investigate MAP transmission. This work presents a method for reconstructing infection chains in a setting of endemic Johne’s disease on a well-managed dairy farm. By linking genomic data with demographic field data, strain-specific differences in spreading patterns could be quantified for a densely sampled dairy herd. Mixed infections of dairy cows with MAP are common, and some strains spread more successfully. Infected cows remain susceptible for co-infections with other MAP genotypes. The model suggested that cows acquired infection from 1–4 other cows and spread infection to 0–17 individuals. Reconstructed infection chains supported the hypothesis that high shedding animals that started to shed at an early age and showed a progressive infection pattern represented a greater risk for spreading MAP. Transmission of more than one genotype between animals was recorded. In this farm with a good MAP control management program, adult-to-adult contact was proposed as the most important transmission route to explain the reconstructed networks. For each isolate, at least one more likely ancestor could be inferred. Our study results help to capture underlying transmission processes and to understand the challenges of tracing MAP spread within a herd. Only the combination of precise longitudinal field data and bacterial strain type information made it possible to trace infection in such detail.
