## Supplementary material for "Who infects Whom? - Reconstructing infection chains of *Mycobacterium avium* ssp. *paratuberculosis* in an endemically infected dairy herd by use of genomic data": S1 Table

### Sheet: S1 Table
Supporting information S1 Table
S1 Table. Statistical support for inferred ancestries, by scenario. Statistical support for each inferred ancestry is expressed as a p-value, calculated based on maximum likelihood. Summary statistics are presented at the bottom of the table. Descendants with no ancestors can be identified as singleton isolates in the figures of the reconstructed transmission trees Fig. 5 and S2 Fig. Singleton is…
Descendant ID	Ancestor ID						Statistical support for inferred ancestry (p-value)
Isolate	Scenario						Scenario
ID	birth_Basic	birth_E	birth_S	shed_Basic	shed_E	shed_S	birth_Basic	birth_E	birth_S	shed_Basic	shed_E	shed_S
1	18	18	18	44	44	44	0.000129076	0.000129076	0.000129076	2.55831e-05	2.55831e-05	2.55831e-05
2	18	96	96	44	44	44	0.00013987	5.46852e-05	5.46852e-05	5.67974e-05	5.67974e-05	5.67974e-05
3	none	none	none	none	none	none
4	none	none	none	none	none	none
5	none	none	none	none	none	none
6	93	93	93	93	93	93	1.57332e-09	1.57332e-09	1.57332e-09	1.5471e-09	1.5471e-09	1.5471e-09
7	none	none	none	62	62	62				1.04786e-13	1.04786e-13	1.04786e-13
8	93	93	93	93	63	93	1.58651e-09	1.58651e-09	1.58651e-09	6.96836e-09	1.94887e-09	6.96836e-09
9	18	18	18	44	18	44	1.15646e-08	1.15646e-08	1.15646e-08	8.8543e-09	1.3944e-09	8.8543e-09
10	none	none	none	none	none	none
11	18	18	96	44	44	44	1.40008e-08	1.40008e-08	3.37401e-09	8.43537e-10	8.43537e-10	8.43537e-10
12	none	none	none	108	108	108				0.999983	0.999983	0.999983
13	18	96	18	44	96	18	3.4357e-17	2.1003e-18	3.4357e-17	8.36902e-17	9.03337e-18	1.24347e-17
14	12	12	12	24	100	100	7.44813e-11	7.44813e-11	7.44813e-11	8.47244e-05	5.6328e-05	5.6328e-05
15	12	12	12	104	104	104	2.64538e-10	2.64538e-10	2.64538e-10	0.99991	0.99991	0.99991
16	19	19	19	none	none	none	2.47907e-13	2.47907e-13	2.47907e-13
17	19	19	19	16	16	16	2.34713e-07	2.34713e-07	2.34713e-07	1.15494e-14	1.15494e-14	1.15494e-14
18	none	none	none	44	44	44				0.99992	0.99992	0.99992
19	none	none	none	17	17	17				3.94303e-05	3.94303e-05	3.94303e-05
20	19	19	19	19	19	19	4.69427e-07	4.69427e-07	4.69427e-07	2.34713e-07	2.34713e-07	2.34713e-07
21	12	12	12	60	102	102	4.90527e-05	4.90527e-05	4.90527e-05	0.999988	0.99985	0.99985
22	21	21	21	24	102	102	5.17964e-25	5.17964e-25	5.17964e-25	1.18597e-19	1.07525e-21	1.07525e-21
23	none	none	none	none	none	none
24	21	21	21	none	none	none	0.99999	0.99999	0.99999
25	24	24	24	100	102	24	0.999995	0.999995	0.999995	0.999992	0.999992	0.999964
26	21	25	25	24	102	25	1.51923e-15	3.36729e-17	3.36729e-17	3.92784e-13	1.91171e-13	1.507e-13
27	12	12	12	24	102	32	7.67454e-05	7.67454e-05	7.67454e-05	3.18397e-09	1.32103e-09	7.49889e-10
28	12	12	12	108	108	108	7.69801e-05	7.69801e-05	7.69801e-05	1.15008e-05	1.15008e-05	1.15008e-05
29	25	25	25	21	32	32	0.999988	0.999988	0.999988	0.999972	0.999835	0.999835
30	12	12	12	12	12	12	0.999924	0.999924	0.999924	0.999995	0.999995	0.999995
31	21	21	29	none	none	none	4.20901e-15	4.20901e-15	1.1034e-18
32	29	25	29	25	102	25	0.999998	0.999985	0.999998	0.999995	0.999987	0.999995
33	21	32	29	24	32	32	3.05118e-05	9.38853e-07	3.05127e-06	0.000143624	0.000102559	0.000102559
34	32	32	32	29	32	29	0.999999	0.999999	0.999999	1	0.999835	1
35	21	21	29	none	none	none	4.79933e-10	4.79933e-10	6.19765e-12
36	93	93	93	56	56	56	1.19968e-08	1.19968e-08	1.19968e-08	3.95627e-09	3.95627e-09	3.95627e-09
37	19	19	19	19	19	19	1.67583e-16	1.67583e-16	1.67583e-16	3.18354e-19	3.18354e-19	3.18354e-19
38	21	21	21	24	102	102	3.82568e-05	3.82568e-05	3.82568e-05	0.000262575	0.000234189	0.000234189
39	none	none	none	109	109	109				9.43459e-05	9.43459e-05	9.43459e-05
40	96	96	96	118	114	89	0.999838	0.999838	0.999838	0.999989	0.999968	0.99998
41	18	40	40	44	112	112	0.000247092	2.34713e-07	2.34713e-07	0.000336935	6.3838e-05	6.3838e-05
42	18	18	96	44	112	112	3.50388e-08	3.50388e-08	1.61172e-08	5.61509e-08	1.91967e-09	1.91967e-09
43	18	96	18	44	96	44	3.61658e-08	1.68846e-08	3.61658e-08	2.9386e-08	1.15646e-08	2.9386e-08
44	40	40	96	none	none	none	0.999973	0.999973	0.999811
45	18	44	44	44	44	44	3.75675e-08	2.75452e-14	2.75452e-14	3.4482e-08	3.4482e-08	3.4482e-08
46	30	30	30	30	30	30	0.999971	0.999971	0.999971	0.999999	0.999999	0.999999
47	21	34	29	24	102	102	5.6328e-05	2.60525e-05	2.88689e-05	0.00021847	0.000190082	0.000190082
48	50	50	50	50	50	50	2.75452e-14	2.75452e-14	2.75452e-14	2.75452e-14	2.75452e-14	2.75452e-14
49	none	none	none	none	none	none
50	none	none	none	none	none	none
51	50	53	53	50	53	53	9.83845e-16	1.72406e-20	1.72406e-20	7.3919e-19	1.72406e-20	1.72406e-20
52	50	53	53	50	53	53	1.78379e-05	2.34713e-07	2.34713e-07	1.40828e-06	2.34713e-07	2.34713e-07
53	50	50	50	50	50	50	0.999982	0.999982	0.999982	0.999999	0.999999	0.999999
54	21	32	25	24	102	102	2.98129e-09	1.13506e-09	1.93424e-09	2.38186e-08	1.80244e-08	1.80244e-08
55	none	none	none	none	none	none
56	93	93	93	none	none	none	0.999799	0.999799	0.999799
57	93	56	56	56	56	56	2.95812e-21	4.50778e-30	4.50778e-30	2.24609e-20	2.24609e-20	2.24609e-20
58	93	7	93	62	62	62	1.13837e-25	1.70316e-26	1.13837e-25	0.999912	0.999912	0.999912
59	93	93	93	56	93	93	2.66646e-08	2.66646e-08	2.66646e-08	3.4482e-08	1.5471e-09	1.5471e-09
60	34	32	32	76	102	76	0.999918	0.999917	0.999917	1	0.999862	1
61	93	93	93	93	93	93	2.92724e-08	2.92724e-08	2.92724e-08	6.34634e-11	6.34634e-11	6.34634e-11
62	58	58	58	56	56	56	0.999967	0.999967	0.999967	1.49243e-25	1.49243e-25	1.49243e-25
63	93	93	93	93	93	93	0.999749	0.999749	0.999749	0.999944	0.999944	0.999944
64	12	12	46	108	108	108	0.000179524	0.000179524	7.43986e-05	0.000143155	0.000143155	0.000143155
65	18	40	40	44	112	112	0.000353588	0.000106783	0.000106783	0.000315355	4.22466e-05	4.22466e-05
66	none	none	none	none	none	none
67	15	15	15	104	104	15	1.64299e-06	1.64299e-06	1.64299e-06	0.000176943	0.000176943	8.68364e-05
68	none	none	none	none	none	none
69	10	10	10	10	10	10	3.89038e-21	3.89038e-21	3.89038e-21	1.89224e-22	1.89224e-22	1.89224e-22
70	18	18	96	44	18	96	8.52944e-12	8.52944e-12	3.90256e-12	8.55558e-13	1.30798e-13	9.23913e-14
71	60	32	25	72	102	25	0.999947	0.999864	0.99985	0.999922	0.999728	0.999736
72	71	32	32	34	102	21	0.999973	0.999838	0.999838	0.999985	0.999807	0.999957
73	21	21	72	24	102	72	0.000193601	0.000193601	1.64299e-06	0.000262575	0.000234189	4.10732e-05
74	72	21	72	120	102	72	0.999999	0.999807	0.999999	0.999996	0.999686	0.99988
75	53	50	50	53	50	50	0.999876	0.999859	0.999859	0.999975	0.999973	0.999973
76	74	60	60	87	102	87	0.999982	0.999901	0.999901	0.999974	0.999863	0.999974
77	18	18	40	44	44	44	1.32884e-11	1.32884e-11	1.03039e-12	7.64698e-13	7.64698e-13	7.64698e-13
78	21	76	32	24	102	102	0.000211901	2.34713e-07	0.000182339	0.000165915	0.000137523	0.000137523
79	21	21	21	24	102	102	0.000228559	0.000228559	0.000228559	0.000163568	0.000135177	0.000135177
80	21	21	21	24	102	102	0.000228324	0.000228324	0.000228324	0.000163334	0.000134942	0.000134942
81	18	96	96	44	96	96	0.000458654	0.000373524	0.000373524	0.000262575	0.00017225	0.00017225
82	21	21	24	24	21	24	0.000249438	0.000249438	0.000239116	0.000332478	0.000154418	0.000332478
83	none	none	none	none	none	none
84	21	21	21	24	21	102	3.6482e-08	3.6482e-08	3.6482e-08	3.28382e-08	3.05422e-09	2.59648e-08
85	21	21	21	24	21	102	0.000271021	0.000271021	0.000271021	0.000262575	8.44897e-05	0.000234189
86	62	62	62	62	62	62	0.999847	0.999847	0.999847	0.999914	0.999914	0.999914
87	76	32	60	32	102	32	0.999931	0.999749	0.999831	0.999902	0.999889	0.999902
88	none	none	none	none	none	none
89	44	44	44	114	114	114	0.999747	0.999747	0.999747	0.999988	0.999988	0.999988
90	50	53	53	50	53	53	0.00027407	0.000256476	0.000256476	2.83995e-05	2.7226e-05	2.7226e-05
91	none	none	none	none	none	none
92	18	89	89	44	112	112	0.000574248	4.76446e-05	4.76446e-05	0.000306207	3.30935e-05	3.30935e-05
93	none	none	none	56	56	56				0.999793	0.999793	0.999793
94	none	none	none	none	none	none
95	none	none	none	none	none	none
96	18	18	18	18	18	18	0.999915	0.999915	0.999915	0.99999	0.99999	0.99999
97	18	18	18	44	44	44	4.49539e-09	4.49539e-09	4.49539e-09	8.43537e-10	8.43537e-10	8.43537e-10
98	none	none	none	none	none	none
99	18	44	44	44	44	44	2.63093e-11	3.15851e-12	3.15851e-12	3.81774e-15	3.81774e-15	3.81774e-15
100	87	87	71	24	24	24	0.999959	0.999959	0.999843	0.999972	0.999972	0.999972
101	none	none	none	none	none	none
102	87	25	32	24	24	24	0.999959	0.999693	0.999707	0.999972	0.999972	0.999972
103	93	93	93	56	56	56	9.91847e-08	9.91847e-08	9.91847e-08	3.81774e-15	3.81774e-15	3.81774e-15
104	15	15	15	24	24	24	0.999652	0.999652	0.999652	2.83995e-05	2.83995e-05	2.83995e-05
105	18	96	96	44	44	44	5.11286e-15	2.74619e-15	2.74619e-15	1.68975e-18	1.68975e-18	1.68975e-18
106	21	32	32	24	32	32	6.97862e-08	5.91786e-08	5.91786e-08	3.18397e-09	7.49889e-10	7.49889e-10
107	80	80	80	80	80	80	0.999769	0.999769	0.999769	0.999998	0.999998	0.999998
108	46	46	12	24	21	21	0.999568	0.999568	0.999463	0.00019454	1.64297e-05	1.64297e-05
109	39	39	39	none	none	none	0.000475538	0.000475538	0.000475538
110	18	18	96	44	44	44	0.000784735	0.000784735	0.00069966	0.000273132	0.000273132	0.000273132
111	18	18	40	44	44	44	0.000784735	0.000784735	0.000538143	0.000273132	0.000273132	0.000273132
112	89	89	89	96	96	96	0.999742	0.999742	0.999742	0.999817	0.999817	0.999817
113	none	none	none	none	none	none
114	112	112	89	112	112	96	0.999978	0.999978	0.99972	0.999978	0.999978	0.999796
115	111	111	111	111	111	111	2.15932e-05	2.15932e-05	2.15932e-05	2.15932e-05	2.15932e-05	2.15932e-05
116	112	112	89	112	112	96	0.999978	0.999978	0.99972	0.999978	0.999978	0.999796
117	100	21	21	71	21	21	0.999712	0.99939	0.99939	0.999984	0.999862	0.999862
118	114	89	89	89	89	89	0.999979	0.999699	0.999699	0.99999	0.99999	0.99999
119	none	none	none	none	none	none
120	117	21	21	117	21	21	0.999979	0.999369	0.999369	0.999979	0.999841	0.999841
121	none	none	none	none	none	none
122	121	121	121	121	121	121	2.34713e-07	2.34713e-07	2.34713e-07	2.34713e-07	2.34713e-07	2.34713e-07
123	121	121	121	121	121	121	4.69427e-07	4.69427e-07	4.69427e-07	4.69427e-07	4.69427e-07	4.69427e-07
124	none	none	none	none	none	none
125	124	124	124	124	124	124	2.34713e-07	2.34713e-07	2.34713e-07	2.34713e-07	2.34713e-07	2.34713e-07
126	121	121	127	121	121	127	0.000190786	0.000190786	2.34713e-07	2.34713e-07	2.34713e-07	2.34713e-07
127	121	121	121	none	none	none	0.999809	0.999809	0.999809
128	121	121	127	121	121	127	0.00019102	0.00019102	4.69427e-07	4.69427e-07	4.69427e-07	4.69427e-07
						Summary statistics	p_birth_Basic	p_birth_E	p_birth_S	p_shed_Basic	p_shed_E	p_shed_S
						Number of ancestries with p > 0.95	35	35	35	34	34	34
						Average value of p	0.346564	0.346527	0.346513	0.343468	0.343434	0.343439
